# Are interphylum spiralian relationships resolvable?

**DOI:** 10.64898/2026.01.25.701568

**Authors:** Ana Serra Silva, Maximilian J. Telford

## Abstract

The phyla making up the major animal clade of Spiralia have been clear since the advent of molecular phylogenetics; the relationships between these spiralian phyla have not. The lack of consensus over the relationships between these important animal phyla might be a clue implying their emergence in an explosive radiation. Focussing on the five largest spiralian clades (Annelida, Brachiozoa, Mollusca, Nemertea and Platyhelminthes) and using two phylogenomic datasets, we have applied site-bootstrapping and taxon-jackknifing to explore this example of taxonomic instability. Analyses on the 105 possible rooted trees relating them showed that interphylum branches are very short. Preference for rooting Spiralia on Platyhelminthes is enhanced by a long-branch artefact. Most analyses on the 15 unrooted trees showed a preference for the same topology but the support for this tree over other solutions was not significant. We conclude that the spiralian phyla emerged in rapid succession resulting in a difficult to resolve radiation. The deep history we infer for Spiralia has wide ranging implications for our interpretation of Cambrian fossils and for the evolution of traits such as biomineralization, segmentation and larvae.

**Impact Statement:** Analyses of two independent phylogenomic datasets suggest an explosive radiation at the origin of Spiralia, with implications for understanding the group’s evolutionary history.
