## Supplementary material for "Are interphylum spiralian relationships resolvable?": Figure1 supplementary info

### Sheet: Sheet1
	T1	T2	T3	T4	T5	T6	T7	T8	T9	T10	T11	T12	T13	T14	T15
Ref	(Moll,Plat,(BrachPhor,(Annel,Nemer)));	(BrachPhor,Moll,(Nemer,(Annel,Plat)));	(BrachPhor,Moll,(Plat,(Nemer,Annel)));	(BrachPhor,Moll,(Annel,(Nemer,Plat)));	(BrachPhor,Annel,(Moll,(Nemer,Plat)));	(BrachPhor,Annel,(Nemer,(Moll,Plat)));	(BrachPhor,Annel,(Plat,(Nemer,Moll)));	(BrachPhor,Nemer,(Moll,(Annel,Plat)));	(BrachPhor,Nemer,(Annel,(Moll,Plat)));	(BrachPhor,Nemer,(Plat,(Moll,Annel)));	(BrachPhor,Plat,(Moll,(Annel,Nemer)));	(BrachPhor,Plat,(Annel,(Moll,Nemer)));	(BrachPhor,Plat,(Nemer,(Moll,Annel)));	(Moll,Annel,(BrachPhor,(Nemer,Plat)));	(Moll,Nemer,(BrachPhor,(Annel,Plat)));	Other	Notes	DOI
Bekkouche and Gasiorowski, 2022													1,2,S2,S3,S4,S5,S6,S7	S1			BrachPhor polytomous, other unresolved relationships that 'disappear' if pruned to the 5 phyla Morpho	https://doi.org/10.1080/14772019.2022.2109217
Cannon et al., 2016	3	ED4		S19				ED1,ED2,ED5,S17,S22			S21				2,ED3,S1,S2a,S2b,S3,S4,S5,S6,S7,S8,S9,S10,S11,S12,S13,S14,S15,S16,S18,S20			https://doi.org/10.1038/nature16520
Drabkova et al., 2022	S7,S9,SX10				esm7.1,esm7.2,S6,S8,S11,S12,S13,S14,S15,S16,S17,S18,S20,SX14	1,S4,S5,S10,S19,S21,SX7,SX8,SX9,SX11					SX12					SX13,SX15 - unresolved consensus tree		https://doi.org/10.1098/rspb.2022.0683
Dunn et al., 2008									2,S10ac							1,S5 - (Plat,Moll,(Annelida,BrachPhor-para+Nemer)); S8,S9,S10b - (Plat,Moll,(Annel,(BrachPhor-para+Nemer)));		https://doi.org/10.1038/nature06614
Hausdorf et al., 2010									1A,B									https://doi.org/10.1016/j.ympev.2009.12.022
Hejnol et al., 2009								3,4 ,S2,S4(Phor removed from all)	S1,S3(noPhor)							2 - (Nemer,Brach,(Moll,(Annel,(Phor,Plat))));		https://doi.org/10.1098/rspb.2009.0896
Helmkampf et al., 2008							1b		1a									https://doi.org/10.1098/rspb.2008.0372
Horn and Anderson, 2020								1a										https://doi.org/10.1007/s00239-020-09949-x
Howard et al. 2020										AF2 - J, AF3 - SC, AF3 - SR, AF4				AF2-SC			Morpho	https://doi.org/10.1186/s12862-020-01720-6
Kapli et al., 2023			3a,c,d							3b							No Phor	https://doi.org/10.1093/sysbio/syad036
Kocot et al., 2017	1,5,6,S3,S9,S10,S13,S14,S15,S16,S17,S18,S19,S20,S21,S24,S25,S28,S29,S30,S31,S39,S41,S42,S43,S44,S48,S54,S55,S56,S57,S60,S61,S63,S64,S67,S70	S33		4,7,S12,S26,S34,S38,S46,S51,S52,S68,S69	3,S4,S5,S6,S8,S35,S36,S45,S53,S59,S65(polytomy when rooted)	S7,S47		S32,S49,S58	S23						S11,S22	S66 - (BrachPhor,Moll,(Plat,Annel,Nemer));		https://doi.org/10.1093/sysbio/syw079
Lau and Oakley, 2021				2													ST based on previous analyses	https://doi.org/10.1111/brv.12672
Laumer et al., 2015	S2					1A,S1			2							1B,C - (Plat,Moll,(Nemer,(Annel1,BrachPhor+Annel2)));		https://doi.org/10.1016/j.cub.2015.06.068
Laumer et al., 2019	3,S1,S2,S10,S12,S14		S13			S5	2A,S3,S4,S6,S7,S9			S15,S16,S17,S18		2C,S8				S11, Annel not mono		https://doi.org/10.1098/rspb.2019.0831
Lewin et al., 2025	3																	https://doi.org/10.1016/j.cub.2025.10.020
Lewin et al., 2026								1b										https://doi.org/10.1038/s41467-026-70403-5
Luo et al., 2018								1e,S13a,S14,S17								S13b Annel and Moll not mono		https://doi.org/10.1038/s41559-017-0389-y
Marletaz et al., 2019	S1,S2,Z1,Z2,Z3,Z4,Z5,Z6,Z7,Z8,Z9,Z10,Z11,Z15			1,2,Z14,Z16,Z17,Z18,Z19,Z20	Z12,Z13													https://doi.org/10.1016/j.cub.2018.11.042
Martin-Duran et al., 2021									2,3									https://doi.org/10.1038/s41559-020-01327-6
Nath et al., 2024																1b - (Plat,Annel,(Moll-para+(BrachPhor,Nemer)));		https://doi.org/10.1093/molbev/msaf042
Nesnidal et al., 2010	S7,S15,S16							1B,S5,S12,S13	1A,S2,S4,S6,S8,S10							S11 - r(Plat,(Annel,Moll,(BrachPhor,Nemer)));		https://doi.org/10.1093/molbev/msq097
Nesnidal et al., 2013									2,3,4			1						https://doi.org/10.1186/1471-2148-13-253
Nikolaeva et al., 2025							2a									2b - non-monophyletic annelids		https://doi.org/10.3390/ijms26135983
Paps et al., 2009				1,2												supp2 both trees have phylum-level non-monophyly; supp3 all T4		https://doi.org/10.1098/rspb.2008.1574
Philippe et al. 2011																S11 - (Plat,Moll,(Annel,Phor+Brach+Nemer)); BrachPhor paraphyletic		https://doi.org/10.1371/journal.pbio.1000602
Pick et al. 2010									1									https://doi.org/10.1093/molbev/msq089
Pisani et al. 2015									S1								rooting different	https://doi.org/10.1073/pnas.1518127112
Redmond and McLysaght, 2021									S17,S21,S30								No Phor	https://doi.org/10.1038/s41467-021-22074-7
Roberts et al., 2024	5																	https://doi.org/10.1093/gbe/evae254
Rouse et al. 2016			ED10b							3	ED10a		ED9	ED8				https://doi.org/10.1038/nature16545
Ryan et al. 2013								3,S1i	S1j,S1k,S1l,S1m,S1n,S1o,S1p,S1q,S1r,S1s,S1t								No Phor	https://doi.org/10.1126/science.1242592
Struck et al., 2014											1,3					4,8 - (Plat,Phor,(Annel,(Nemer,(Moll,Brach)))); 5 - (Plat,BrachPhor,(Moll,(Annel,(Nemer,Brach2)))); 6 - (Plat,Phor,((Moll,Brach),(Annel,Nemer)));		https://doi.org/10.1093/molbev/msu143
Zverkov et al. 2019	11.1,12,S4(if Myzostomida ignored),S5,S6,S7		S9	S10		11.4,S8	10,11.2,11.3,S3											https://doi.org/10.3389/fgene.2019.00443
topoCount	10	2	4	6	3	5	4	8	13	4	4	2	2	3	2
